# Transposable elements strongly contribute to cell-specific and species-specific looping diversity in mammalian genomes

**DOI:** 10.1101/679217

**Authors:** Adam G Diehl, Ningxin Ouyang, Alan P Boyle

## Abstract

**Background:** Chromatin looping is exceedingly important to gene regulation and a host of other nuclear processes. Many recent insights into 3D chromatin structure across species and cell types have contributed to our understanding of the principles governing chromatin looping. However, 3D genome evolution and how it relates to Mendelian selection remain largely unexplored. CTCF, an insulator protein found at most loop anchors, has been described as the “master weaver” of mammalian genomes, and variations in CTCF occupancy are known to influence looping divergence. A large fraction of mammalian CTCF binding sites fall within transposable elements (TEs) but their contributions to looping variation are unknown. Here we investigated the effect of TE-driven CTCF binding site expansions on chromatin looping in human and mouse.

**Results:** TEs have broadly contributed to CTCF binding and loop boundary specification, primarily forming variable loops across species and cell types and contributing nearly 1/3 of species-specific and cell-specific loops.

**Conclusions:** Our results demonstrate that TE activity is a major source of looping variability across species and cell types. Thus, TE-mediated CTCF expansions explain a large fraction of population-level looping variation and may play a role in adaptive evolution.
