## Supplemental Table 1 for "Transposable elements strongly contribute to cell-specific and species-specific looping diversity in mammalian genomes"

### Sheet: Datasets
Accession	Type	Target	Genome	Cell	URL	Version	Date	Description
ENCFF001YEI	ChIP-seq	CTCF	mm9	CH12	https://www.encodeproject.org			CTCF ChIP-seq in mouse CH12
ENCFF001YEJ	ChIP-seq	CTCF	mm9	CH12	https://www.encodeproject.org			CTCF ChIP-seq in mouse CH12
ENCFF001YHW	ChIP-seq	CTCF	mm9	CH12	https://www.encodeproject.org			CTCF ChIP-seq in mouse CH12
ENCFF085HTY	ChIP-seq	CTCF	hg19	K562	https://www.encodeproject.org			CTCF ChIP-seq in human K562
ENCFF002CEL	ChIP-seq	CTCF	hg19	K562	https://www.encodeproject.org			CTCF ChIP-seq in human K562
ENCFF738TKN	ChIP-seq	CTCF	hg19	K562	https://www.encodeproject.org			CTCF ChIP-seq in human K562
ENCFF002DDJ	ChIP-seq	CTCF	hg19	K562	https://www.encodeproject.org			CTCF ChIP-seq in human K562
ENCFF002DBD	ChIP-seq	CTCF	hg19	K562	https://www.encodeproject.org			CTCF ChIP-seq in human K562
ENCFF001YGT	ChIP-seq	CTCF	mm9	MEL	https://www.encodeproject.org			CTCF ChIP-seq in mouse MEL
ENCFF001YGU	ChIP-seq	CTCF	mm9	MEL	https://www.encodeproject.org			CTCF ChIP-seq in mouse MEL
ENCFF001YAS	ChIP-seq	CTCF	mm9	MEL	https://www.encodeproject.org			CTCF ChIP-seq in mouse MEL
ENCFF001YJI	ChIP-seq	CTCF	mm9	MEL	https://www.encodeproject.org			CTCF ChIP-seq in mouse MEL
ENCFF001YJH	ChIP-seq	CTCF	mm9	MEL	https://www.encodeproject.org			CTCF ChIP-seq in mouse MEL
ENCFF710VEH	ChIP-seq	CTCF	hg19	GM12878	https://www.encodeproject.org			CTCF ChIP-seq in human GM12878
ENCFF096AKZ	ChIP-seq	CTCF	hg19	GM12878	https://www.encodeproject.org			CTCF ChIP-seq in human GM12878
ENCFF002DAJ	ChIP-seq	CTCF	hg19	GM12878	https://www.encodeproject.org			CTCF ChIP-seq in human GM12878
ENCFF963PJY	ChIP-seq	CTCF	hg19	GM12878	https://www.encodeproject.org			CTCF ChIP-seq in human GM12878
	RepeatMasker		hg19		http://www.repeatmasker.org/	open-4.0.5, Repeat Library 20140131	Feb. 2009	Human transposable element annotations by RepeatMasker
	RepeatMasker		mm9		http://www.repeatmasker.org/	open-3.2.8, Repeat Library 20090604	Jul. 2007	Mouse transposable element annotations by RepeatMasker
SRR2312566	ChIA-PET	CTCF	hg19	GM12878	https://www.ncbi.nlm.nih.gov/sra/?term=SRR2312566			CTCF ChIA-PET data in human GM12878
ENCFF002ABR	ChIA-PET	RAD21	hg19	K562	https://www.encodeproject.org			RAD21 ChIA-PET data in human K562
ENCFF002ABS	ChIA-PET	RAD21	hg19	K562	https://www.encodeproject.org			RAD21 ChIA-PET data in human K562
ENCFF002ENW	ChIA-PET	RAD21	hg19	K562	https://www.encodeproject.org			RAD21 ChIA-PET data in human K562
ENCFF002ENX	ChIA-PET	RAD21	hg19	K562	https://www.encodeproject.org			RAD21 ChIA-PET data in human K562
ENCFF002ABU	ChIA-PET	RAD21	hg19	K562	https://www.encodeproject.org			RAD21 ChIA-PET data in human K562
ENCFF002ABT	ChIA-PET	RAD21	hg19	K562	https://www.encodeproject.org			RAD21 ChIA-PET data in human K562
GSE63525	Hi-C		hg19	GM12878	https://www.ncbi.nlm.nih.gov/geo/			Rao, S. S. P., et al. (2014)Cell, 159(7), 1665–1680.
GSE63525	Hi-C		hg19	K562	https://www.ncbi.nlm.nih.gov/geo/			Rao, S. S. P., et al. (2014)Cell, 159(7), 1665–1680.
GSE63525	Hi-C		mm9	CH12	https://www.ncbi.nlm.nih.gov/geo/			Rao, S. S. P., et al. (2014)Cell, 159(7), 1665–1680.
ENCFF689TMV	ChIP-seq	H3K4me3	hg19	K562	https://www.encodeproject.org			H3K4me3 ChIP-seq in human K562
ENCFF444SGK	ChIP-seq	H3K4me1	hg19	K562	https://www.encodeproject.org			H3K4me1 ChIP-seq in human K562
ENCFF118MMT	ChIP-seq	H3K4me2	hg19	K562	https://www.encodeproject.org			H3K4me2 ChIP-seq in human K562
ENCFF745HXR	ChIP-seq	H3K36me3	hg19	K562	https://www.encodeproject.org			H3K36me3 ChIP-seq in human K562
ENCFF445UCR	ChIP-seq	H3K27me3	hg19	K562	https://www.encodeproject.org			H3K27me3 ChIP-seq in human K562
ENCFF010PHG	ChIP-seq	H3K27ac	hg19	K562	https://www.encodeproject.org			H3K27ac ChIP-seq in human K562
ENCFF602QRW	ChIP-seq	H3K9ac	hg19	K562	https://www.encodeproject.org			H3K9ac ChIP-seq in human K562
ENCFF191EXE	ChIP-seq	H2AFZ	hg19	K562	https://www.encodeproject.org			H2AFZ ChIP-seq in human K562
ENCFF143CUR	ChIP-seq	H4K20me1	hg19	K562	https://www.encodeproject.org			H4K20me1 ChIP-seq in human K562
ENCFF003CLZ	ChIP-seq	H3K79me2	hg19	K562	https://www.encodeproject.org			H3K79me2 ChIP-seq in human K562
ENCFF818GNV	ChIP-seq	H3K4me3	hg19	GM12878	https://www.encodeproject.org			H3K4me3 ChIP-seq in human GM12878
ENCFF828CQV	ChIP-seq	H3K4me2	hg19	GM12878	https://www.encodeproject.org			H3K4me2 ChIP-seq in human GM12878
ENCFF682WPF	ChIP-seq	H3K4me1	hg19	GM12878	https://www.encodeproject.org			H3K4me1 ChIP-seq in human GM12878
ENCFF662QFK	ChIP-seq	H3K36me3	hg19	GM12878	https://www.encodeproject.org			H3K36me3 ChIP-seq in human GM12878
ENCFF167NBF	ChIP-seq	H3K27me3	hg19	GM12878	https://www.encodeproject.org			H3K27me3 ChIP-seq in human GM12878
ENCFF180LKW	ChIP-seq	H3K27ac	hg19	GM12878	https://www.encodeproject.org			H3K27ac ChIP-seq in human GM12878
ENCFF396JIR	ChIP-seq	H3K79me2	hg19	GM12878	https://www.encodeproject.org			H3K79me2 ChIP-seq in human GM12878
ENCFF885XEM	ChIP-seq	H2AFZ	hg19	GM12878	https://www.encodeproject.org			H2AFZ ChIP-seq in human GM12878
ENCFF465KNK	ChIP-seq	H3K9ac	hg19	GM12878	https://www.encodeproject.org			H3K9ac ChIP-seq in human GM12878
ENCFF831WYD	ChIP-seq	H4K20me1	hg19	GM12878	https://www.encodeproject.org			H4K20me1 ChIP-seq in human GM12878
ENCFF001KAU	ChIP-seq	H3K4me3	mm9	CH12	https://www.encodeproject.org			H3K4me3 ChIP-seq in mouse CH12
ENCFF001KAI	ChIP-seq	H3K4me1	mm9	CH12	https://www.encodeproject.org			H3K4me1 ChIP-seq in mouse CH12
ENCFF001KAO	ChIP-seq	H3K4me2	mm9	CH12	https://www.encodeproject.org			H3K4me2 ChIP-seq in mouse CH12
ENCFF001KBM	ChIP-seq	H3K36me3	mm9	CH12	https://www.encodeproject.org			H3K36me3 ChIP-seq in mouse CH12
ENCFF001KBG	ChIP-seq	H3K27ac	mm9	CH12	https://www.encodeproject.org			H3K27ac ChIP-seq in mouse CH12
