## Supplemental Table 2 for "Transposable elements strongly contribute to cell-specific and species-specific looping diversity in mammalian genomes"

### Sheet: ctcf_te_enrichments.binomial
				GM12878				K562				CH12				MEL
	TE Type	TE Class	TE Family	# Insertions	# Bound	% Bound	p-value	# Insertions	# Bound	% Bound	p-value	# Insertions	# Bound	% Bound	p-value	# Insertions	# Bound	% Bound	p-value
Shared	MER20	DNA	hAT-Charlie	16570	587	0.035	< 2E-200	16570	602	0.036	< 2E-200	5989	171	0.029	4.1e-32	5989	140	0.023	2.9e-21
	LTR41	LTR	ERVL	1111	134	0.121	5.5e-170	1111	138	0.124	1.2e-159	499	62	0.124	4.6e-45	499	60	0.12	1.1e-44
	LTR41B	LTR	ERVL	832	111	0.133	9.9e-146	832	109	0.131	1.7e-128	287	47	0.164	1.4e-39	287	50	0.174	2.9e-45
	MER91B	DNA	hAT-Tip100	1406	113	0.08	9.9e-123	1406	119	0.085	2.9e-117	232	35	0.151	7e-28	232	33	0.142	1.9e-26
	MamGypLTR3	LTR	Gypsy	660	55	0.083	4.9e-60	660	53	0.08	2.2e-50	115	17	0.148	1.1e-12	115	17	0.148	3e-13
	LTR50	LTR	ERVL	2547	185	0.073	2.2e-193	2547	199	0.078	7.6e-190	547	24	0.044	8.7e-07	547	19	0.035	0.00046
	MER91C	DNA	hAT-Tip100	1616	104	0.064	8.1e-103	1616	130	0.08	2.5e-125	105	9	0.086	0.00062	105	8	0.076	0.0034
	LTR55	LTR	ERV	406	53	0.131	1.9e-68	406	50	0.123	6.4e-57	150	10	0.067	0.0016	150	11	0.073	8.5e-05
Human-Specific	LTR13	LTR	ERVK	455	203	0.446	< 2E200	455	253	0.556	< 2E200	0	--	--	--	0	--	--	--
	HERVK-int	LTR	ERVK	244	41	0.168	1.9e-57	244	44	0.18	1.2e-57	0	--	--	--	0	--	--	--
	LTR41C	LTR	ERVL	746	84	0.113	1.5e-103	746	78	0.105	9.6e-84	0	--	--	--	0	--	--	--
	L1PA15-16	LINE	L1	1365	93	0.068	4e-94	1365	82	0.06	2.2e-68	0	--	--	--	0	--	--	--
	HUERS-P3-int	LTR	ERV1	663	60	0.09	8.8e-68	663	73	0.11	5.5e-80	0	--	--	--	0	--	--	--
	HERVE-int	LTR	ERV1	267	37	0.139	2e-48	267	30	0.112	2.1e-32	0	--	--	--	0	--	--	--
	LTR13_	LTR	ERVK	35	20	0.571	4e-40	35	25	0.714	4e-51	0	--	--	--	0	--	--	--
	MamGypLTR3a	LTR	Gypsy	1322	51	0.039	8.6e-39	1322	56	0.042	3.4e-38	0	--	--	--	0	--	--	--
	HUERS-P2-int	LTR	ERV1	243	28	0.115	5.6e-34	243	38	0.156	4.2e-47	0	--	--	--	0	--	--	--
	LTR1	LTR	ERV1	242	26	0.107	1.2e-30	242	36	0.149	1e-43	0	--	--	--	0	--	--	--
	MER61-int	LTR	ERV1	1200	40	0.033	9.4e-28	1200	55	0.046	2.8e-39	0	--	--	--	0	--	--	--
	L1P4a	LINE	L1	572	30	0.052	3.6e-26	572	23	0.04	1.9e-14	0	--	--	--	0	--	--	--
	L1PA17	LINE	L1	4753	68	0.014	9.7e-26	4753	62	0.013	3.8e-15	0	--	--	--	0	--	--	--
	X1_DNA	DNA	TcMar-Tigger	670	31	0.046	1.9e-25	670	29	0.043	2e-19	0	--	--	--	0	--	--	--
	LTR1A1	LTR	ERV1	359	24	0.067	3.7e-23	359	32	0.089	2.2e-31	0	--	--	--	0	--	--	--
	THE1B-int	LTR	ERVL-MaLR	4170	52	0.012	7.4e-17	4170	57	0.014	1.1e-14	0	--	--	--	0	--	--	--
	X12_DNA	DNA	TcMar-Tigger	1372	30	0.022	2e-15	1372	32	0.023	9.1e-14	0	--	--	--	0	--	--	--
	HERVIP10F-int	LTR	ERV1	302	17	0.056	9.6e-15	302	27	0.089	2.6e-26	0	--	--	--	0	--	--	--
	L1PBa	LINE	L1	2159	35	0.016	3.1e-14	2159	37	0.017	5.9e-12	0	--	--	--	0	--	--	--
	HERVIP10FH-int	LTR	ERV1	393	16	0.041	1.3e-11	393	27	0.069	3.2e-23	0	--	--	--	0	--	--	--
	LTR1A2	LTR	ERV1	804	20	0.025	7.5e-11	804	30	0.037	2.5e-18	0	--	--	--	0	--	--	--
	MER52A	LTR	ERV1	1382	19	0.014	5.9e-06	1382	27	0.02	1.2e-09	0	--	--	--	0	--	--	--
	MER1A	DNA	hAT-Charlie	3205	27	0.008	0.00013	3205	52	0.016	2.6e-16	0	--	--	--	0	--	--	--
	MER1B	DNA	hAT-Charlie	5302	33	0.006	0.0044	5302	59	0.011	2.1e-11	0	--	--	--	0	--	--	--
	LTR8B	LTR	ERV1	1601	13	0.008	0.26	1601	26	0.016	1.6e-07	0	--	--	--	0	--	--	--
	LTR16	LTR	ERVL	3000	19	0.006	0.3	3000	38	0.013	2e-08	0	--	--	--	0	--	--	--
	MER41A	LTR	ERV1	2530	16	0.006	0.82	2530	30	0.012	9.7e-06	0	--	--	--	0	--	--	--
	HERVL-int	LTR	ERVL	2300	11	0.005	1	2300	28	0.012	1.7e-05	0	--	--	--	0	--	--	--
	L1M3f	LINE	L1	665	51	0.077	1e-53	665	43	0.065	1.2e-36	97	4	0.041	1	97	3	0.031	1
	MER20B	DNA	hAT-Charlie	4099	88	0.021	4.8e-47	4099	98	0.024	1.3e-45	818	17	0.021	1	818	16	0.02	1
	Tigger16a	DNA	TcMar-Tigger	1777	55	0.031	5.9e-37	1777	61	0.034	1.6e-36	154	4	0.026	1	154	4	0.026	1
	L1M1	LINE	L1	9814	115	0.012	3e-36	9814	119	0.012	2.2e-27	923	2	0.002	1	923	3	0.003	1
	ERV3-16A3_I-int	LTR	ERVL	6189	91	0.015	9.7e-36	6189	101	0.016	5.1e-33	905	7	0.008	1	905	2	0.002	1
	MER66C	LTR	ERV1	567	34	0.06	9e-32	567	42	0.074	3.3e-38	18	0	0	1	18	0	0	1
	HUERS-P3b-int	LTR	ERV1	519	31	0.06	8.4e-29	519	40	0.077	5.2e-37	3	0	0	1	3	0	0	1
	LTR16C	LTR	ERVL	6577	82	0.012	2.8e-27	6577	97	0.015	2.6e-28	1346	14	0.01	1	1346	11	0.008	1
	AmnSINE1	SINE	Deu	2603	47	0.018	1.9e-21	2603	46	0.018	1.1e-15	1330	17	0.013	1	1330	15	0.011	1
	MER135	DNA	DNA	818	29	0.035	1.7e-20	818	25	0.031	4.6e-13	287	5	0.017	1	287	5	0.017	1
	MER119	DNA	hAT-Charlie	1202	28	0.023	5.2e-15	1202	32	0.027	2.2e-15	401	8	0.02	1	401	10	0.025	1
	MER52-int	LTR	ERV1	489	19	0.039	1.1e-13	489	25	0.051	2.8e-18	204	1	0.005	1	204	0	0	1
	LTR33	LTR	ERVL	9171	71	0.008	1.7e-12	9171	124	0.014	6.4e-33	1457	10	0.007	1	1457	13	0.009	1
	MER74A	LTR	ERVL	1556	28	0.018	3.2e-12	1556	35	0.022	1.1e-14	731	6	0.008	1	731	1	0.001	1
	LTR33A_	LTR	ERVL	1644	27	0.016	8.2e-11	1644	35	0.021	5.5e-14	476	5	0.011	1	476	4	0.008	1
	LTR16A2	LTR	ERVL	1817	24	0.013	1.5e-07	1817	30	0.017	4.8e-09	416	4	0.01	1	416	2	0.005	1
	MER102b	DNA	hAT-Charlie	3116	30	0.01	1.5e-06	3116	37	0.012	2.1e-07	499	3	0.006	1	499	3	0.006	1
	MER91A	DNA	hAT-Tip100	3553	32	0.009	2.2e-06	3553	42	0.012	1.6e-08	368	6	0.016	1	368	2	0.005	1
	LTR16A1	LTR	ERVL	2680	26	0.01	1.5e-05	2680	36	0.013	1.3e-08	650	6	0.009	1	650	0	0	1
	MER102a	DNA	hAT-Charlie	2999	25	0.008	0.00044	2999	37	0.012	7.4e-08	384	2	0.005	1	384	1	0.003	1
	ERVL-B4-int	LTR	ERVL	3855	29	0.008	0.00046	3855	48	0.012	1e-10	1391	5	0.004	1	1391	6	0.004	1
	LTR33A	LTR	ERVL	2022	19	0.009	0.0018	2022	28	0.014	1.1e-06	504	7	0.014	1	504	0	0	1
	MER102c	DNA	hAT-Charlie	3106	22	0.007	0.02	3106	35	0.011	2.3e-06	364	4	0.011	1	364	4	0.011	1
	LTR16E1	LTR	ERVL	2454	18	0.007	0.08	2454	32	0.013	3.5e-07	509	5	0.01	1	509	3	0.006	1
Mouse-Specific	B2_Mm2	SINE	B2	0	--	--	--	0	--	--	--	88537	7794	0.088	< 2E-200	88537	7561	0.085	< 2E-200
	B3	SINE	B2	0	--	--	--	0	--	--	--	144792	8832	0.061	< 2E-200	144792	8774	0.061	< 2E-200
	B3A	SINE	B2	0	--	--	--	0	--	--	--	91641	4650	0.051	< 2E-200	91641	4552	0.05	< 2E-200
	B2_Mm1t	SINE	B2	0	--	--	--	0	--	--	--	22963	1720	0.075	< 2E-200	22963	1859	0.081	< 2E-200
	B2_Mm1a	SINE	B2	0	--	--	--	0	--	--	--	18277	676	0.037	9.7e-185	18277	798	0.044	9.6e-286
	IAPEY4_LTR	LTR	ERVK	0	--	--	--	0	--	--	--	88	65	0.739	1.4e-108	88	74	0.841	1.7e-134
	ORR1E	LTR	ERVL-MaLR	0	--	--	--	0	--	--	--	27812	655	0.024	3.6e-90	27812	532	0.019	6.6e-56
	ORR1D2	LTR	ERVL-MaLR	0	--	--	--	0	--	--	--	15011	393	0.026	3.6e-65	15011	323	0.022	3.7e-43
	RMER1A	Other	Other	0	--	--	--	0	--	--	--	3788	148	0.039	1.9e-42	3788	79	0.021	4.8e-09
	RMER1B	Other	Other	0	--	--	--	0	--	--	--	7250	158	0.022	8e-18	7250	90	0.012	0.63
Shared Total				25148	1342	0.053	--	25148	1400	0.056	--	7924	375	0.047	--	7924	338	0.043	--
Human-Specific Total				114948	2165	0.019	--	114948	2634	0.023	--	102772	142	0.001	--	102772	108	0.001	--
Mouse-Specific Total				0	--	--	--	0	--	--	--	420159	25091	0.06	--	420159	24642	0.059	--
