## Supplemental Table 3 for "Transposable elements strongly contribute to cell-specific and species-specific looping diversity in mammalian genomes"

### Sheet: ctcf_te_enrichments.permutation
		GM12878							K562							CH12							MEL
	TE Type	# Bound	% Bound	# Perm Avg	# Perm Min	# Perm Max	% Expected	p-value	# Bound	% Bound	# Perm Avg	# Perm Min	# Perm Max	% Expected	p-value	# Bound	% Bound	# Perm Avg	# Perm Min	# Perm Max	% Expected	p-value	# Bound	% Bound	# Perm Avg	# Perm Min	# Perm Max	% Expected	p-value
Shared	MER20	587	0.0354255	2.1121	0	10	0.00359813	< 1.9E-300	602	0.00358488	2.1581	0	11	0.0363307	< 1.9E-300	171	0.0285523	0.2957	0	4	0.00172924	< 1.9E-300	140	0.0233762	0.2355	0	4	0.00168214	< 1.9E-300
	LTR41	134	0.120612	0.0359	0	2	0.00026791	< 1.9E-300	138	0.000242029	0.0334	0	3	0.124212	< 1.9E-300	62	0.124248	0.0077	0	1	0.000124194	1.6363e-214	60	0.12024	0.0076	0	1	0.000126667	4.44259e-207
	LTR41B	111	0.133413	0.0218	0	2	0.000196396	< 1.9E-300	109	0.000146789	0.016	0	2	0.13101	< 1.9E-300	47	0.163763	0.0038	0	1	8.08511e-05	3.97005e-171	50	0.174216	0.004	0	1	8e-05	2.22953e-182
	MER91B	113	0.0803698	0.0365	0	2	0.000323009	< 1.9E-300	119	0.000310924	0.037	0	2	0.0846373	< 1.9E-300	35	0.150862	0.0021	0	1	6e-05	1.07691e-131	33	0.142241	0.0019	0	1	5.75758e-05	9.9836e-125
	LTR50	185	0.0726345	0.1027	0	2	0.000555135	< 1.9E-300	199	0.000584925	0.1164	0	3	0.0781311	< 1.9E-300	24	0.0438757	0.0039	0	1	0.0001625	1.46227e-79	19	0.0347349	0.0037	0	1	0.000194737	2.84573e-61
	L1M1	115	0.011718	0.2583	0	3	0.00224609	2.86764e-254	119	0.00211008	0.2511	0	6	0.0121255	2.93379e-266	2	0.00216685	0.0003	0	1	0.00015	2.69488e-05	3	0.00325027	0.0008	0	1	0.000266667	4.7668e-08
	MER20B	88	0.0214687	0.0788	0	3	0.000895455	2.15221e-229	98	0.000878571	0.0861	0	2	0.0239083	2.63545e-256	17	0.0207824	0.0044	0	1	0.000258824	1.45033e-52	16	0.0195599	0.0038	0	1	0.0002375	5.0127e-50
	ERV3-16A3_I-int	91	0.0147035	0.1271	0	4	0.0013967	1.0536e-219	101	0.00136238	0.1376	0	4	0.0163193	5.76582e-245	7	0.00773481	0.0027	0	1	0.000385714	1.23949e-19	2	0.00220994	0.0008	0	1	0.0004	0.000178779
	LTR16C	82	0.0124677	0.1165	0	2	0.00142073	2.95997e-197	97	0.00146804	0.1424	0	3	0.0147484	4.4757e-232	14	0.0104012	0.0043	0	1	0.000307143	5.04245e-42	11	0.00817236	0.0037	0	1	0.000336364	2.47868e-32
	LTR55	53	0.130542	0.0046	0	1	8.67925e-05	2.11038e-191	50	7e-05	0.0035	0	1	0.123153	4.14615e-185	10	0.0666667	0.0002	0	1	2e-05	1.6877e-41	11	0.0733333	0.0003	0	1	2.72727e-05	2.47565e-44
	MamGypLTR3	55	0.0833333	0.0071	0	2	0.000129091	3.46443e-189	53	0.000139623	0.0074	0	2	0.080303	2.13702e-180	17	0.147826	0.0007	0	1	4.11765e-05	3.89901e-66	17	0.147826	0.0004	0	1	2.35294e-05	2.68699e-70
	MLT1I	79	0.00719424	0.1865	0	3	0.00236076	1.32023e-172	99	0.00239293	0.2369	0	3	0.00901557	6.45238e-216	18	0.0100503	0.0087	0	2	0.000483333	7.53093e-51	11	0.00614182	0.0051	0	1	0.000463636	8.44727e-31
	L1M3f	51	0.0766917	0.0089	0	1	0.00017451	1.14643e-168	43	0.000137209	0.0059	0	1	0.0646617	1.86488e-146	0	0.0412371	0	0	0	--	1	3	0.0309278	0.0002	0	1	6.66667e-05	7.45148e-10
	Tigger16a	55	0.030951	0.0205	0	2	0.000372727	7.26435e-164	61	0.00042623	0.026	0	2	0.0343275	3.01277e-178	4	0.025974	0.0001	0	1	2.5e-05	2.49518e-15	4	0.025974	0.0004	0	1	0.0001	5.95959e-13
	LTR33	71	0.00774179	0.1291	0	2	0.00181831	4.80058e-163	124	0.00195806	0.2428	0	4	0.0135209	1.62826e-281	10	0.00686342	0.0042	0	1	0.00042	2.80485e-28	13	0.00892244	0.0045	0	1	0.000346154	2.76676e-38
	ERVL-E-int	66	0.00756187	0.1286	0	3	0.00194848	1.66741e-149	82	0.00188659	0.1547	0	3	0.00939505	4.32791e-187	11	0.0104762	0.0028	0	1	0.000254545	1.23929e-33	5	0.0047619	0.0024	0	1	0.00048	3.70063e-13
	AmnSINE1	47	0.0180561	0.0242	0	2	0.000514894	2.87376e-133	46	0.00048913	0.0225	0	2	0.0176719	2.26109e-131	17	0.012782	0.0046	0	1	0.000270588	3.08725e-52	15	0.0112782	0.0069	0	1	0.00046	1.61938e-42
	MER135	29	0.0354523	0.004	0	1	0.000137931	2.39056e-98	25	0.000188	0.0047	0	1	0.0305623	3.42037e-81	5	0.0174216	0.0005	0	1	0.0001	1.55878e-16	5	0.0174216	0.0005	0	1	0.0001	1.45465e-16
	MER119	28	0.0232945	0.0066	0	1	0.000235714	2.12978e-88	32	0.000278125	0.0089	0	1	0.0266223	7.50609e-99	8	0.0199501	0.0003	0	1	3.75e-05	9.73629e-31	10	0.0249377	0.0012	0	1	0.00012	9.51367e-34
	MER91A	32	0.00900647	0.0253	0	2	0.000790625	2.15135e-84	42	0.000766667	0.0322	0	2	0.011821	1.19525e-111	6	0.0163043	0.0005	0	1	8.33333e-05	1.29877e-20	2	0.00543478	0.0003	0	1	0.00015	2.51491e-05
	MER102b	30	0.00962773	0.0193	0	2	0.000643333	1.00201e-81	37	0.000683784	0.0253	0	2	0.0118742	4.78875e-100	3	0.00601202	0.0005	0	1	0.000166667	1.24734e-08	3	0.00601202	0.0004	0	1	0.000133333	5.96029e-09
	MER74A	28	0.0179949	0.0125	0	2	0.000446429	1.23628e-80	35	0.000317143	0.0111	0	1	0.0224936	3.04453e-106	6	0.00820793	0.0015	0	1	0.00025	9.45991e-18	1	0.00136799	0.0003	0	1	0.0003	0.167675
	LTR33A_	27	0.0164234	0.0105	0	2	0.000388889	2.51041e-79	35	0.000397143	0.0139	0	2	0.0212895	7.97176e-103	5	0.0105042	0.0007	0	1	0.00014	8.38207e-16	4	0.00840336	0.0007	0	1	0.000175	5.5881e-12
	ERVL-B4-int	29	0.0075227	0.0241	0	2	0.000831034	9.74622e-76	48	0.000925	0.0444	0	3	0.0124514	7.29647e-124	5	0.00359454	0.0021	0	1	0.00042	2.03447e-13	6	0.00431344	0.0025	0	1	0.000416667	1.8905e-16
	LTR16A2	24	0.0132086	0.0098	0	1	0.000408333	7.31838e-70	30	0.000396667	0.0119	0	1	0.0165107	5.73164e-88	4	0.00961538	0.0006	0	1	0.00015	3.23246e-12	2	0.00480769	0.0002	0	1	0.0001	1.11781e-05
	MER102a	25	0.00833611	0.0162	0	1	0.000648	8.1539e-68	37	0.000675676	0.025	0	2	0.0123374	3.08084e-100	2	0.00520833	0.0003	0	1	0.00015	2.69488e-05	1	0.00260417	0.0001	0	1	0.0001	0.0558972
	LTR16A1	26	0.00970149	0.0156	0	1	0.0006	1.9014e-71	36	0.000636111	0.0229	0	2	0.0134328	1.94559e-98	6	0.00923077	0.0011	0	1	0.000183333	1.47179e-18	--	--	--	--	--	--	--
	MER102c	22	0.00708307	0.0134	0	2	0.000609091	4.10597e-60	35	0.000688571	0.0241	0	2	0.0112685	1.82951e-94	4	0.010989	0.0006	0	1	0.00015	3.23246e-12	4	0.010989	0.0003	0	1	7.5e-05	1.8858e-13
	LTR16E1	18	0.00733496	0.0122	0	1	0.000677778	4.16328e-48	32	0.000575	0.0184	0	2	0.0130399	9.22808e-89	5	0.00982318	0.0008	0	1	0.00016	1.63409e-15	3	0.00589391	0.0004	0	1	0.000133333	5.96029e-09
	MER91C	104	0.0643564	0.0366	0	2	0.000351923	< 1.9E-300	130	0.000356154	0.0463	0	2	0.0804455	< 1.9E-300	9	0.0857143	0.0004	0	1	4.44444e-05	4.32091e-34	8	0.0761905	0.0001	0	1	1.25e-05	1.38502e-34
	MER52-int	19	0.0388548	0.0023	0	1	0.000121053	4.59657e-65	25	0.000104	0.0026	0	1	0.0511247	1.2789e-87	1	0.00490196	0.0002	0	1	0.0002	0.119788	--	--	--	--	--	--	--
	LTR33A	19	0.00939664	0.0079	0	1	0.000415789	6.95365e-55	28	0.000389286	0.0109	0	2	0.0138477	3.0292e-82	7	0.0138889	0.0007	0	1	0.0001	9.77555e-24	--	--	--	--	--	--	--
Human-Specific	LTR13	203	0.446154	0.0269	0	2	0.000132512	< 1.9E-300	253	0.00014585	0.0369	0	3	0.556044	< 1.9E-300	--	--	--	--	--	--	--	--	--	--	--	--	--	--
	L1PA15-16	93	0.0681319	0.0294	0	2	0.000316129	1.60078e-284	82	0.000308537	0.0253	0	2	0.0600733	1.61878e-251	--	--	--	--	--	--	--	--	--	--	--	--	--	--
	LTR41C	84	0.112601	0.0128	0	1	0.000152381	1.7097e-283	78	0.000165385	0.0129	0	2	0.104558	2.60835e-260	--	--	--	--	--	--	--	--	--	--	--	--	--	--
	HUERS-P3-int	60	0.0904977	0.0084	0	2	0.00014	2.23664e-204	73	0.000130137	0.0095	0	2	0.110106	3.7989e-251	--	--	--	--	--	--	--	--	--	--	--	--	--	--
	L1PA17	68	0.0143068	0.0754	0	2	0.00110882	1.07774e-170	62	0.00109516	0.0679	0	3	0.0130444	8.50369e-156	--	--	--	--	--	--	--	--	--	--	--	--	--	--
	MamGypLTR3a	51	0.0385779	0.0155	0	2	0.000303922	2.21094e-156	56	0.0003	0.0168	0	2	0.0423601	4.4509e-172	--	--	--	--	--	--	--	--	--	--	--	--	--	--
	HERVK-int	41	0.168033	0.0029	0	2	7.07317e-05	1.92464e-151	44	6.59091e-05	0.0029	0	2	0.180328	6.70131e-164	--	--	--	--	--	--	--	--	--	--	--	--	--	--
	HERVE-int	37	0.138577	0.0027	0	2	7.2973e-05	4.76385e-136	30	6.33333e-05	0.0019	0	1	0.11236	7.22226e-112	--	--	--	--	--	--	--	--	--	--	--	--	--	--
	THE1B-int	52	0.01247	0.0506	0	2	0.000973077	3.3167e-133	57	0.000978947	0.0558	0	2	0.0136691	6.53545e-146	--	--	--	--	--	--	--	--	--	--	--	--	--	--
	MER61-int	40	0.0333333	0.012	0	1	0.0003	1.2697e-122	55	0.000281818	0.0155	0	2	0.0458333	1.77675e-170	--	--	--	--	--	--	--	--	--	--	--	--	--	--
	MER66C	34	0.0599647	0.0042	0	1	0.000123529	3.80011e-117	42	0.000145238	0.0061	0	1	0.0740741	5.52594e-142	--	--	--	--	--	--	--	--	--	--	--	--	--	--
	HUERS-P2-int	28	0.115226	0.0015	0	2	5.35714e-05	2.05965e-106	38	8.42105e-05	0.0032	0	2	0.156379	2.44897e-137	--	--	--	--	--	--	--	--	--	--	--	--	--	--
	X1_DNA	31	0.0462687	0.0049	0	1	0.000158065	2.20697e-103	29	0.000124138	0.0036	0	1	0.0432836	1.27657e-99	--	--	--	--	--	--	--	--	--	--	--	--	--	--
	HUERS-P3b-int	31	0.0597303	0.0057	0	1	0.000183871	2.39609e-101	40	0.000115	0.0046	0	2	0.0770713	3.21931e-139	--	--	--	--	--	--	--	--	--	--	--	--	--	--
	L1P4a	30	0.0524476	0.0044	0	2	0.000146667	5.54599e-101	23	0.000130435	0.003	0	2	0.0402098	3.05894e-78	--	--	--	--	--	--	--	--	--	--	--	--	--	--
	L1PBa	35	0.0162112	0.018	0	2	0.000514286	5.92548e-99	37	0.000451351	0.0167	0	1	0.0171376	1.02071e-106	--	--	--	--	--	--	--	--	--	--	--	--	--	--
	LTR1	26	0.107438	0.0016	0	1	6.15385e-05	3.72217e-97	36	3.88889e-05	0.0014	0	1	0.14876	4.02389e-142	--	--	--	--	--	--	--	--	--	--	--	--	--	--
	X12_DNA	30	0.0218659	0.009	0	1	0.0003	1.16344e-91	32	0.0003	0.0096	0	1	0.0233236	8.459e-98	--	--	--	--	--	--	--	--	--	--	--	--	--	--
	LTR13_	20	0.571429	0.0003	0	1	1.5e-05	1.07429e-86	25	1.6e-05	0.0004	0	1	0.714286	6.09424e-108	--	--	--	--	--	--	--	--	--	--	--	--	--	--
	LTR1A1	24	0.0668524	0.0026	0	1	0.000108333	1.0898e-83	32	8.75e-05	0.0028	0	1	0.0891365	6.40552e-115	--	--	--	--	--	--	--	--	--	--	--	--	--	--
	MER1B	33	0.00622407	0.0385	0	2	0.00116667	1.68968e-81	59	0.00117627	0.0694	0	2	0.0111279	2.25993e-146	--	--	--	--	--	--	--	--	--	--	--	--	--	--
	MER1A	27	0.00842434	0.0152	0	2	0.000562963	5.4381e-75	52	0.000648077	0.0337	0	2	0.0162246	2.58119e-142	--	--	--	--	--	--	--	--	--	--	--	--	--	--
	LTR1A2	20	0.0248756	0.0043	0	1	0.000215	1.43356e-63	30	0.00013	0.0039	0	1	0.0373134	1.68719e-102	--	--	--	--	--	--	--	--	--	--	--	--	--	--
	HERVIP10F-int	17	0.0562914	0.0016	0	2	9.41176e-05	6.241e-60	27	6.66667e-05	0.0018	0	3	0.089404	5.99036e-100	--	--	--	--	--	--	--	--	--	--	--	--	--	--
	MER52A	19	0.0137482	0.0052	0	1	0.000273684	2.46873e-58	27	0.000292593	0.0079	0	1	0.0195369	1.31364e-82	--	--	--	--	--	--	--	--	--	--	--	--	--	--
	HERVIP10FH-int	16	0.0407125	0.0013	0	1	8.125e-05	2.39592e-57	27	0.0001	0.0027	0	2	0.0687023	3.40049e-95	--	--	--	--	--	--	--	--	--	--	--	--	--	--
	LTR16	19	0.00633333	0.011	0	1	0.000578947	3.73665e-52	38	0.000552632	0.021	0	2	0.0126667	2.69218e-106	--	--	--	--	--	--	--	--	--	--	--	--	--	--
	MER41A	16	0.00632411	0.0087	0	1	0.00054375	3.85182e-44	30	0.000563333	0.0169	0	2	0.0118577	2.12019e-83	--	--	--	--	--	--	--	--	--	--	--	--	--	--
	LTR8B	13	0.00811993	0.0049	0	1	0.000376923	1.13599e-37	26	0.000334615	0.0087	0	1	0.0162399	5.51816e-78	--	--	--	--	--	--	--	--	--	--	--	--	--	--
	HERVL-int	11	0.00478261	0.0053	0	1	0.000481818	1.75266e-30	28	0.0005	0.014	0	2	0.0121739	3.33943e-79	--	--	--	--	--	--	--	--	--	--	--	--	--	--
Mouse-Specific	B2_Mm1a	--	--	--	--	--	--		--	--	--	--	--	--	--	676	0.0369864	4.4893	0	14	0.00664098	< 1.9E-300	798	0.0436614	5.468	0	19	0.00685213	< 1.9E-300
	B2_Mm1t	--	--	--	--	--	--	--	--	--	--	--	--	--	--	1720	0.0749031	13.1767	2	29	0.00766087	< 1.9E-300	1859	0.0809563	14.5889	2	31	0.00784771	< 1.9E-300
	B2_Mm2	--	--	--	--	--	--	--	--	--	--	--	--	--	--	7794	0.088031	226.278	168	291	0.0290323	< 1.9E-300	7561	0.0853993	223.885	165	285	0.0296105	< 1.9E-300
	B3	--	--	--	--	--	--	--	--	--	--	--	--	--	--	8832	0.0609978	384.339	314	457	0.0435166	< 1.9E-300	8774	0.0605973	381.549	313	467	0.0434863	< 1.9E-300
	B3A	--	--	--	--	--	--	--	--	--	--	--	--	--	--	4650	0.0507415	123.468	82	165	0.0265522	< 1.9E-300	4552	0.0496721	121.099	79	164	0.0266034	< 1.9E-300
	ORR1D2	--	--	--	--	--	--	--	--	--	--	--	--	--	--	393	0.0261808	1.7068	0	9	0.004343	< 1.9E-300	323	0.0215176	1.3946	0	7	0.00431765	< 1.9E-300
	ORR1E	--	--	--	--	--	--	--	--	--	--	--	--	--	--	655	0.023551	5.4031	0	16	0.00824901	< 1.9E-300	532	0.0191284	4.3434	0	15	0.00816429	< 1.9E-300
	RMER1B	--	--	--	--	--	--	--	--	--	--	--	--	--	--	158	0.0217931	0.3251	0	4	0.00205759	< 1.9E-300	90	0.0124138	0.1929	0	4	0.00214333	1.30552e-200
	RMER1A	--	--	--	--	--	--	--	--	--	--	--	--	--	--	148	0.0390707	0.1596	0	3	0.00107838	< 1.9E-300	79	0.0208553	0.0827	0	3	0.00104684	1.58308e-200
	IAPEY4_LTR	--	--	--	--	--	--	--	--	--	--	--	--	--	--	65	0.738636	0.0013	0	1	2e-05	1.73609e-276	74	0.840909	0.0029	0	1	3.91892e-05	2.54478e-293
	RMER1C	--	--	--	--	--	--	--	--	--	--	--	--	--	--	68	0.0116239	0.1133	0	3	0.00166618	9.82484e-159	36	0.00615385	0.0659	0	2	0.00183056	4.1685e-82
	RLTR6-int	--	--	--	--	--	--	--	--	--	--	--	--	--	--	28	0.0298826	0.0067	0	2	0.000239286	2.60385e-88	17	0.018143	0.0051	0	1	0.0003	1.66346e-51
	RLTR46A2	--	--	--	--	--	--	--	--	--	--	--	--	--	--	19	0.333333	0.0003	0	1	1.57895e-05	5.69207e-82	24	0.421053	0.0006	0	1	2.5e-05	4.22826e-99
	MuRRS4-int	--	--	--	--	--	--	--	--	--	--	--	--	--	--	25	0.0224618	0.008	0	2	0.00032	1.43469e-75	22	0.0197664	0.0074	0	1	0.000336364	6.50709e-66
	IAPLTR1_Mm	--	--	--	--	--	--	--	--	--	--	--	--	--	--	24	0.0160858	0.0081	0	1	0.0003375	6.0446e-72	10	0.00670241	0.0044	0	1	0.00044	4.16677e-28
	RodERV21-int	--	--	--	--	--	--	--	--	--	--	--	--	--	--	25	0.0138045	0.0132	0	2	0.000528	3.9056e-70	17	0.00938708	0.0068	0	1	0.0004	2.2094e-49
	RLTR13D6	--	--	--	--	--	--	--	--	--	--	--	--	--	--	22	0.0273973	0.0049	0	1	0.000222727	8.05213e-70	17	0.0211706	0.004	0	1	0.000235294	2.67787e-53
	MERVK26-int	--	--	--	--	--	--	--	--	--	--	--	--	--	--	22	0.0221774	0.0077	0	1	0.00035	1.67198e-65	16	0.016129	0.0047	0	1	0.00029375	1.50221e-48
	RLTR13D3	--	--	--	--	--	--	--	--	--	--	--	--	--	--	18	0.0532544	0.0015	0	1	8.33333e-05	1.37438e-64	9	0.0266272	0.0009	0	1	0.0001	5.95618e-31
	RLTR30	--	--	--	--	--	--	--	--	--	--	--	--	--	--	17	0.0438144	0.0016	0	1	9.41176e-05	4.94264e-60	12	0.0309278	0.0014	0	1	0.000116667	6.59344e-41
	MuRRS-int	--	--	--	--	--	--	--	--	--	--	--	--	--	--	16	0.0406091	0.0016	0	1	0.0001	5.25412e-56	10	0.0253807	0.0012	0	1	0.00012	9.51367e-34
	MMERGLN-int	--	--	--	--	--	--	--	--	--	--	--	--	--	--	17	0.0306306	0.0029	0	1	0.000170588	1.21381e-55	16	0.0288288	0.0032	0	1	0.0002	3.20759e-51
	RMER17A-int	--	--	--	--	--	--	--	--	--	--	--	--	--	--	16	0.04	0.0019	0	1	0.00011875	8.21325e-55	19	0.0475	0.0022	0	1	0.000115789	1.46221e-65
	ERVB4_3-I_MM-int	--	--	--	--	--	--	--	--	--	--	--	--	--	--	12	0.123711	0.0001	0	1	8.33333e-06	1.24791e-54	15	0.154639	0.0004	0	1	2.66667e-05	4.57253e-61
	RLTR30B_MM	--	--	--	--	--	--	--	--	--	--	--	--	--	--	16	0.0565371	0.002	0	1	0.000125	1.86594e-54	12	0.0424028	0.0013	0	1	0.000108333	2.70979e-41
	IAPLTR1a_Mm	--	--	--	--	--	--	--	--	--	--	--	--	--	--	17	0.00885417	0.01	0	1	0.000588235	1.66141e-46	20	0.0104167	0.0116	0	1	0.00058	4.39492e-55
	RLTR46A	--	--	--	--	--	--	--	--	--	--	--	--	--	--	10	0.144928	0.0001	0	1	1e-05	1.64829e-44	13	0.188406	0.0003	0	1	2.30769e-05	1.42718e-53
	RLTR18-int	--	--	--	--	--	--	--	--	--	--	--	--	--	--	13	0.0258449	0.0016	0	1	0.000123077	4.31557e-44	12	0.0238569	0.0016	0	1	0.000133333	3.27292e-40
	MMVL30-int	--	--	--	--	--	--	--	--	--	--	--	--	--	--	14	0.0155039	0.004	0	1	0.000285714	1.8325e-42	14	0.0155039	0.0033	0	1	0.000235714	1.15763e-43
	RLTR41	--	--	--	--	--	--	--	--	--	--	--	--	--	--	14	0.0127505	0.0045	0	1	0.000321429	9.52746e-42	12	0.010929	0.0029	0	1	0.000241667	4.10914e-37
	ERVB4_1-I_MM-int	--	--	--	--	--	--	--	--	--	--	--	--	--	--	11	0.0384615	0.0011	0	2	0.0001	4.27004e-38	10	0.034965	0.0015	0	1	0.00015	8.85788e-33
	MamRep1161	--	--	--	--	--	--	--	--	--	--	--	--	--	--	10	0.0387597	0.0006	0	1	6e-05	9.96207e-37	7	0.0271318	0.0007	0	1	0.0001	9.12227e-24
	IAPEY4_I-int	--	--	--	--	--	--	--	--	--	--	--	--	--	--	10	0.0222222	0.0013	0	1	0.00013	2.26983e-33	11	0.0244444	0.0012	0	1	0.000109091	1.03751e-37
	IAPLTR2_Mm	--	--	--	--	--	--	--	--	--	--	--	--	--	--	8	0.00355872	0.0055	0	1	0.0006875	1.23685e-20	24	0.0106762	0.0167	0	2	0.000695833	1.94545e-64
	RLTR6_Mm	--	--	--	--	--	--	--	--	--	--	--	--	--	--	3	0.0140845	0.0001	0	1	3.33333e-05	9.98168e-11	12	0.056338	0.0011	0	1	9.16667e-05	3.65097e-42
	RLTR46B	--	--	--	--	--	--	--	--	--	--	--	--	--	--	12	0.166667	0	0	0	--	1	10	0.138889	0.0002	0	1	2e-05	1.57482e-41
