## Supplemental Table 4 for "Transposable elements strongly contribute to cell-specific and species-specific looping diversity in mammalian genomes"

### Sheet: Supplemental-Table-5_species-sp
		Transposable Elements		Whole-Genome
		Bound Words	Bound Species-Specific Words	Bound Words	Bound Species-Specific Words	P-Value
Human	LTR13	330	235	923643	27890	3.25713e-271
	MER20	693	254	923280	27871	4.11928e-193
	L1PB1	226	70	923747	28055	1.30692e-46
	THE1B-int	169	105	923804	28020	1.55539e-110
	HERVE-int	117	64	923856	28061	8.77605e-62
Mouse	B3	9966	3949	505324	95770	< 3.26E-271
	B3A	5236	1792	510054	97927	3.71975e-140
	B2_Mm2	20255	16801	495035	82918	< 3.26E-271
	B2_Mm1t	5830	5139	509460	94580	< 3.26E-271
	B2_Mm1a	2167	2038	513123	97681	< 3.26E-271
