## Supplemental Table 5 for "Transposable elements strongly contribute to cell-specific and species-specific looping diversity in mammalian genomes"

### Sheet: Supplemental-Table-4_top-enrich
		Human					Mouse
	Repeat	Most Frequent Word	Total Bound Insertions hg19	Bound Word Occurences hg19	Bound Word Occurences mm9	Odds Ratio	Most Frequent Word	Total Bound Insertions mm9	Bound Word Occurences hg19	Bound Word Occurences mm9	Odds Ratio
Shared	MER20	CTACCCACTAGATGCCAGTA	693	53	2	4.46531	CTATCCACTAGAGGCCAGTA	174	0	3	-Inf
	LTR41	TTTGTCAGTAGAGGGCGCTG	149	5	0	Inf	TTGTCCAGTAGATGGCAGTA	65	0	2	-Inf
	LTR41B	TTTGTCAGTAGAGGGCGCTG	128	7	0	Inf	ACTGCCAGTAGAGGGGGCGA	43	0	1	-Inf
	MER91B	TTTTCCAGCAGATGGCAGTA	114	7	1	3.38539	ACTCCCAGCAGATGGCAGTC	37	0	1	-Inf
	MamGypLTR3	GCTGCCACATGGTGTCACTG	70	2	0	Inf	ACGACCACATGGTGTCACTG	15	0	1	-Inf
	LTR50	TCTGCCAATAGGGGGCACTA	233	5	0	Inf	ACTGCCTGTAGGGGGCGCTA	26	0	1	-Inf
	MER91C	CACAACTCCAGGGGGCGCCA	91	4	0	Inf	AACAACACCAGGGGGCAGCA	6	0	1	-Inf
	LTR55	ATGACCACGAGGTGGCAGTA	66	4	0	Inf	ATGACCACAAGGTGGCAGTA	11	1	3	0.0895509
Human-Specific	LTR13	AGGGCCACCAGAGGGCTCCT	330	152	0	Inf	--	--	--	NA	--
	HERVK-int	CCAGCCACCAGGTTTCAGTG	79	11	0	Inf	--	--	--	NA	--
	LTR41C	TTTGTCAATAGAGGGTGCTG	102	4	0	Inf	--	--	--	NA	--
	L1PA15-16	CAAGCCAGTAGATGGCACTT	165	4	0	Inf	--	--	--	NA	--
	HUERS-P3-int	CTGTCCTCTAGGGGGAGCTC	96	8	0	Inf	--	--	--	NA	--
	HERVE-int	GCTGCCAGCTGAGGACAGCT	117	17	0	Inf	--	--	--	NA	--
	LTR13_	AGGGCCACTAGAGGGCTCCT	51	11	0	Inf	--	--	--	NA	--
	MamGypLTR3a	GCTGCCACACGGTGTCGCTG	63	3	0	Inf	--	--	--	NA	--
	HUERS-P2-int	TCAGCCAGCAGGGGTCGCTC	69	5	0	Inf	--	--	--	NA	--
	LTR1	CAAACCTCTAGGGGGAGCAT	66	14	0	Inf	--	--	--	NA	--
	MER61-int	CCTGCTGACAGGGGGCGCTG	107	15	0	Inf	--	--	--	NA	--
	L1P4a	AGAGCCAGCAGGTAGAAATG	40	1	0	Inf	--	--	--	NA	--
	L1PA17	CAGTCCAGTAGGTGGCACTT	87	3	0	Inf	--	--	--	NA	--
	X1_DNA	ATTGCCACATGGTGGCACCA	44	2	0	Inf	--	--	--	NA	--
	LTR1A1	CAAACCTCTAGGGGGAGCAT	50	4	0	Inf	--	--	--	NA	--
	THE1B-int	AGCTCCACTAGGTGGTGCCC	169	40	0	Inf	--	--	--	NA	--
	X12_DNA	AACTCCACCAGAGGGTGCAC	30	1	0	Inf	--	--	--	NA	--
	HERVIP10F-int	GCCTCCAGCAGGTGGGGCTA	51	3	0	Inf	--	--	--	NA	--
	L1PBa	CCAGCCAGGAGGTGGCGCTT	83	8	0	Inf	--	--	--	NA	--
	HERVIP10FH-int	GCCGCCACAAGGGGGCGGGG	47	5	0	Inf	--	--	--	NA	--
	LTR1A2	CAAACCTCTAGGGGGAGCAT	53	6	0	Inf	--	--	--	NA	--
	MER52A	CTGGCCTGCAGGTGCCCCTT	83	3	0	Inf	--	--	--	NA	--
	MER1A	TCTGACAGGAGGTGGAGCTC	80	7	0	Inf	--	--	--	NA	--
	MER1B	TCTGACAGGAGGTGGAGCTC	57	9	0	Inf	--	--	--	NA	--
	LTR8B	TCAGCCTCTGGGTGGGGCCA	21	2	0	Inf	--	--	--	NA	--
	LTR16	ACAACCACGGGGAGGCAGCG	27	1	0	Inf	--	--	--	NA	--
	MER41A	AGGACCACCAGAGGTCACTC	33	9	0	Inf	--	--	--	NA	--
	HERVL-int	CCTGCCACCAGGTAGCTGGC	47	4	0	Inf	--	--	--	NA	--
	L1M3f	TTTGGCACTAGATGGCGCCT	57	3	0	Inf	TTCAGCACTAGATGGCAGGC	3	0	2	-Inf
	MER20B	ATTCCCCCTAGGGGGCAGTA	81	2	0	Inf	AAGGCCTCTAGGGGGCAGTA	13	0	1	-Inf
	Tigger16a	ACAACCACTAGGTGCCTCTG	70	1	0	Inf	ACAACCACCAGGTGGGGCTG	7	0	1	-Inf
	L1M1	ACAGTCAGCAGGTGGCAAAG	197	3	0	Inf	--	--	--	NA	--
	ERV3-16A3_I-int	TTGGCCAGAAGGGGGAGTTT	169	2	0	Inf	CCCGTCAAGAGATGGCGCTG	5	0	1	-Inf
	MER66C	GGAACCAGCAGATGGCGATG	45	4	0	Inf	--	--	--	NA	--
	HUERS-P3b-int	CTTTCCTCTAGAGGGAGCTC	42	3	0	Inf	--	--	--	NA	--
	LTR16C	AACACCACCAGGGGGCACTT	91	1	0	Inf	ACAGCCACTAGAGGGTGCAT	15	0	1	-Inf
	AmnSINE1	ACGAGCAGCAGAGGGCTCTC	27	1	0	Inf	ACAAGCAGCAGGGGGCTCTC	13	0	1	-Inf
	MER135	CAAGCCACCAGGGTGCACCA	5	1	0	Inf	ATGGTCACTAGGGGGCCGTG	2	0	1	-Inf
	MER119	GTGTCCAACAGATGTCACTG	24	2	0	Inf	ACGCCCAACAGGTGTCGCTG	7	0	1	-Inf
	MER52-int	GTCTCCACTAGGGGGAGACA	66	3	0	Inf	--	--	--	NA	--
	LTR33	TTGGCCAGTAGGAGGCACCA	123	2	0	Inf	ACAGCCTGAAGGGGACAGAA	15	0	1	-Inf
	MER74A	ACCGCCAGCAGGGGTGAGGA	31	1	0	Inf	ACTGCCAGTAGAAGCCAGCA	3	0	1	-Inf
	LTR33A_	AGGGCCTGAGGGAGGCAGCC	49	2	0	Inf	AGGGCCAGCAGGAGGCGATA	3	0	1	-Inf
	LTR16A2	AACGCCAGCAGAGTGTGGCT	30	1	0	Inf	ATGTCCCATAGAGGGCAGCC	3	0	1	-Inf
	MER102b	ACAGACACCAGATGGTGGGG	47	1	0	Inf	TAGGCCACAAGGGGTCACTG	1	0	1	-Inf
	MER91A	ACAGCCAGCAGAGGGGGTGA	37	1	0	Inf	CCCACCACTAGGGGAACCTG	6	0	1	-Inf
	LTR16A1	ACCTCCACTAGGGGGCAGCC	45	1	0	Inf	GCTGCCTCAAGGTGGAGCAC	2	0	1	-Inf
	MER102a	AAGGCCTGTAGGGGTCAGGC	29	1	0	Inf	CCTGACTGCAGGGGGCAGCA	1	0	1	-Inf
	ERVL-B4-int	GTGCCCAATAGATGGTGCTG	52	2	0	Inf	ATGGCCACATGGTGGAGCTG	4	0	1	-Inf
	LTR33A	ACTACCCTCAGGGGGAAGGG	32	1	0	Inf	ACTGCCACCAGGTAGCACTC	10	0	1	-Inf
	MER102c	AATTCCTCTAGGGGGCAGGC	25	1	0	Inf	CCAGCCAGCAGGGGGAGCCA	7	0	1	-Inf
	LTR16E1	ACAGCCTAGAGGTGCAGGGA	21	1	0	Inf	GTGGACAGCAGGGGGCGCTG	2	0	1	-Inf
Mouse-Specific	B2_Mm2	--	--	NA	--	--	TGAGCCACCATGTGGTTGCT	20255	0	3536	-Inf
	B3	--	--	NA	--	--	GAGGCCAGAAGAGGGCATCA	9966	0	546	-Inf
	B3A	--	--	NA	--	--	GAGGCCAGAAGAGGGCATCA	5236	0	202	-Inf
	B2_Mm1t	--	--	NA	--	--	TGAGCCACCATGTGGTTGCT	5830	0	1376	-Inf
	B2_Mm1a	--	--	NA	--	--	TGAGCCACCATGTGGTTGCT	2167	0	776	-Inf
	IAPEY4_LTR	--	--	NA	--	--	GCCGCCACTAGATGGTGCTA	73	0	49	-Inf
	ORR1E	--	--	NA	--	--	GTCCCCAGCTGGTGGCACTG	929	0	9	-Inf
	ORR1D2	--	--	NA	--	--	GTCCCCAGTTGGTGGCACTG	510	0	9	-Inf
	RMER1A	--	--	NA	--	--	TGCACCACCAGGGTGAGCTC	282	0	8	-Inf
	RMER1B	--	--	NA	--	--	CACACCACCAGGGTGAGCTC	226	0	5	-Inf
