## Supplemental Table 6 for "Transposable elements strongly contribute to cell-specific and species-specific looping diversity in mammalian genomes"

### Sheet: Sheet1
		Single TE		Dual TE		No TE		All
Dataset	Motif Arrangement	Count	%	Count	%	Count	%	Count	%
GM12878 RAD21 ChIA-pet	Total Loops	9486	0.251019	946	0.0250331	27358	0.723948	37790	1
	Convergent Motifs	7230	0.762176	726	0.767442	21335	0.779845	29291	0.775099
	Tandem Motifs	1005	0.105946	93	0.0983087	3255	0.118978	4353	0.115189
	Divergent Motifs	16	0.0016867	2	0.00211416	68	0.00248556	86	0.00227573
	Single Motif, Inward-Pointing	1100	0.11596	115	0.121564	2434	0.0889685	3649	0.0965599
	Single Motif, Outward-Pointing	75	0.00790639	3	0.00317125	194	0.00709116	272	0.00719767
	No Motif Detected	60	0.00632511	7	0.00739958	72	0.00263177	139	0.00367822
K562 RAD21 ChIA-pet	Total Loops	6504	0.246513	699	0.0264933	19181	0.726994	26384	1
	Convergent Motifs	5026	0.772755	536	0.76681	15600	0.813305	21162	0.802077
	Tandem Motifs	560	0.0861009	44	0.0629471	1659	0.0864918	2263	0.0857717
	Divergent Motifs	20	0.00307503	3	0.00429185	41	0.00213753	64	0.00242571
	Single Motif, Inward-Pointing	800	0.123001	96	0.137339	1711	0.0892029	2607	0.0988099
	Single Motif, Outward-Pointing	61	0.00937884	12	0.0171674	108	0.00563057	181	0.00686022
	No Motif Detected	37	0.00568881	8	0.0114449	62	0.00323237	107	0.00405549
CH12 Hi-C	Total Loops	727	0.284875	99	0.0387931	1726	0.676332	2552	1
	Convergent Motifs	397	0.54608	57	0.575758	1088	0.630359	1542	0.604232
	Tandem Motifs	124	0.170564	18	0.181818	254	0.147161	396	0.155172
	Divergent Motifs	4	0.00550206	1	0.010101	13	0.00753187	18	0.00705329
	Single Motif, Inward-Pointing	159	0.218707	21	0.212121	300	0.173812	480	0.188088
	Single Motif, Outward-Pointing	32	0.0440165	1	0.010101	40	0.023175	73	0.028605
	No Motif Detected	11	0.0151307	1	0.010101	31	0.0179606	43	0.0168495
