## Supplemental Table 7 for "Transposable elements strongly contribute to cell-specific and species-specific looping diversity in mammalian genomes"

### Sheet: RAD21_loops.stats
Cell		Category
Query	Target	C				B2S				B2D				B1				B0				N1A				N1B				N0				Total			Species/Cell-Specific TE Content
		All Loops		TE-Derived Loops		All Loops		TE-Derived Loops		All Loops		TE-Derived Loops		All Loops		TE-Derived Loops		All Loops		TE-Derived Loops		All Loops		TE-Derived Loops		All Loops		TE-Derived Loops		All Loops		TE-Derived Loops		All Loops	TE-Derived Loops		All		Mappable		Unmappable
CH12	GM12878	605	0.237069	20	0.0330579	184	0.0721003	15	0.0815217	0	--	--	--	708	0.277429	194	0.274011	235	0.0920846	107	0.455319	380	0.148903	199	0.523684	309	0.121082	167	0.540453	131	0.0513323	85	0.648855	2552	787	0.308386	798	0.452638	301	0.319194	451	0.55
	K562	513	0.201019	17	0.0331384	204	0.0799373	11	0.0539216	0	--	--	--	732	0.286834	192	0.262295	283	0.110893	116	0.409894	368	0.144201	192	0.521739	321	0.125784	174	0.542056	131	0.0513323	85	0.648855		787	0.308386	805	0.438692	308	0.303448	451	0.55
GM12878	CH12	614	0.0162477	31	0.0504886	280	0.00740937	11	0.0392857	2	5.29241e-05	0	--	4820	0.127547	664	0.137759	18391	0.486663	3135	0.170464	1417	0.0374967	535	0.377558	9825	0.259989	4127	0.420051	2441	0.0645938	1408	0.576813	37790	9911	0.262265	10902	0.295495	3799	0.163672	6070	0.443616
GM12878	K562	14630	0.387139	3166	0.216405	7694	0.203599	1920	0.249545	0	--	--	--	11510	0.304578	3773	0.327802	3956	0.104684	1573	0.397624	--	--	--	--	--	--	--	--	--	--	--	--	37790	10432	0.276052	5346	0.345661	5346	0.345661	--	--
K562	CH12	522	0.0197847	27	0.0517241	209	0.00792147	9	0.0430622	1	3.79018e-05	0	--	3493	0.132391	485	0.138849	12490	0.473393	2065	0.165332	1051	0.0398347	422	0.401522	6866	0.260233	2772	0.403729	1752	0.0664039	1049	0.598744	26384	6829	0.258831	7496	0.292219	2550	0.159545	4243	0.438825
K562	GM12878	14630	0.554503	3208	0.219275	4237	0.16059	1186	0.279915	0	--	--	--	6432	0.243784	2353	0.365827	1085	0.0411234	456	0.420276	--	--	--	--	--	--	--	--	--	--	--	--	26384	7203	0.273006	2809	0.373686	2809	0.373686	--	--
Category	Description
C	Conserved: Both anchor sequences map and overlap anchors in the same target loop.
B2S	Partially conserved: Both anchors map. Left and right query anchors both overlap target anchors on the same chromosome, but target anchors are from different target loops.
B2D	Paritally conserved: Both anchors map. Left and right query anchors overlap target loop anchors on diferent chromosomes.
B1	Partially conserved: Both anchors map, but only one query anchor overlaps to a target loop anchor.
B0	Not conserved: Both anchors map, but neither query anchor overlaps a target loop anchor.
N1A	Partially conserved: Only one query anchor maps. The mappable query anchor overlaps a target loop anchor.
N1B	Not conserved: Only one query anchor maps. The mappable anchor does not overlap a target loop anchor.
N0	Not conserved: Neither query anchor maps.
